# Selection and gene flow shape niche-associated copy-number variation of pheromone receptor genes

**DOI:** 10.1101/580803

**Authors:** Daehan Lee, Stefan Zdraljevic, Daniel E. Cook, Lise Frézal, Jung-Chen Hsu, Mark G. Sterken, Joost A.G. Riksen, John Wang, Jan E. Kammenga, Christian Braendle, Marie-Anne Félix, Frank C. Schroeder, Erik C. Andersen

## Abstract

From quorum sensing in bacteria to pheromone signaling in social insects, chemical communication mediates interactions among individuals in a local population. In *Caenorhabditis elegans*, ascaroside pheromones can dictate local population density, in which high levels of pheromones inhibit the reproductive maturation of individuals. Little is known about how natural genetic diversity affects the pheromone responses of individuals from diverse habitats. Here, we show that a niche-associated copy-number variation (CNV) of pheromone receptor genes contributes to natural differences in pheromone responses. We found putative loss-of-function deletions that reduce copy number of duplicated pheromone receptor genes (*srg-36 and srg-37*), which were shown previously to be selected in population-dense laboratory cultures. A common natural deletion in the less functional copy (*srg-37*) arose from a single ancestral population that spread throughout the world and underlies reduced pheromone sensitivity across the global *C. elegans* population. This deletion is enriched in wild strains that were isolated from a rotting fruit niche, where proliferating populations are often found. Taken together, these results demonstrate that selection and gene flow together shape the copy number of pheromone receptor genes in natural *C. elegans* populations to facilitate local adaptation to diverse niches.
