## Supplemental Table 1 for "Selection and gene flow shape niche-associated copy-number variation of pheromone receptor genes"

	strain	isotype	allele	substrate	latitude	longitude	elevation	landscape	isolation_date	source_lab	isolated_by	sampled_by
1	BRC20067	BRC20067	DEL	Fruit	24.072954	121.169736	1999.989868164062	None	2012-01-13	BRC	C.-Y. Kao	J. Wang
2	BRC20113	BRC20067	DEL	Fruit	24.124167	121.283056	2810.481201171875	None	2014-05-09	BRC	None	None
3	JU1563	CB4852	REF	Rotting flower	48.7006	2.1804	63.34147262573242	Rural garden	2008-09-09	JU	M.-A. Félix	M.-A. Félix
4	CB3198	CB4853	DEL	Flower	34.13712	-118.12532	233.0507965087891	Urban garden	1973-01-01	CGC	E. Hedgecock	E. Hedgecock
5	ECA246	CB4853	DEL	Vegetable	34.189	-118.131	407.1275329589844	Urban garden	1974-05-01	CB	None	C. Johnson
6	CB4854	CB4854	REF	Vegetable	34.189	-118.131	407.1275329589844	Urban garden	1973-12-01	CGC	C. Johnson	C. Johnson
7	CB3199	CB4857	REF	Flower	34.13712	-118.12532	233.0507965087891	Urban garden	1973-01-01	CGC	E. Hedgecock	None
8	JU1960	CB4858	REF	Compost	34.18973	-118.131319	412.4116516113281	Urban garden	2009-01-01	JU	J. DeModena	J. DeModena
9	CX11254	CX11254	REF	Soil	34.130138	-118.114835	213.6786041259766	Botanical garden zoo	2003-09-01	CX	A. Sivasundar	A. Sivasundar
10	CX11294	CX11262	REF	Soil	34.12946	-118.10987	204.8536529541016	Urban garden	2003-09-01	CX	A. Sivasundar	A. Sivasundar
11	CX11264	CX11264	REF	Soil	34.130138	-118.114835	213.6786041259766	Botanical garden zoo	2003-09-01	CX	A. Sivasundar	A. Sivasundar
12	CX11307	CX11307	REF	Soil	34.12946	-118.10987	204.8536529541016	Urban garden	2013-09-03	CX	A. Sivasundar	A. Sivasundar
13	CX11314	CX11314	REF	Soil	34.12946	-118.10987	204.8536529541016	Urban garden	2003-09-01	CX	A. Sivasundar	A. Sivasundar
14	CX11268	CX11315	REF	Soil	34.130138	-118.114835	213.6786041259766	Botanical garden zoo	2003-09-01	CX	A. Sivasundar	A. Sivasundar
15	ED3046	ED3046	REF	Compost	-33.366667	19.316667	456.7009887695312	Urban garden	2006-05-05	VX	E. Dolgin	E. Dolgin
16	ED3042	ED3048	DEL	Compost	-33.366667	19.316667	456.7009887695312	Urban garden	2006-05-05	VX	E. Dolgin	E. Dolgin
17	ED3049	ED3049	REF	Compost	-33.366667	19.316667	456.7009887695312	Urban garden	2006-04-02	VX	E. Dolgin	E. Dolgin
18	ED3043	ED3052	REF	Compost	-33.366667	19.316667	456.7009887695312	Urban garden	2006-04-02	VX	E. Dolgin	E. Dolgin
19	ED3057	ED3073	REF	Compost	-1.083333	36.65	2352.160400390625	Agricultural land	2006-05-17	VX	E. Dolgin	E. Dolgin
20	ED3077	ED3077	DEL	Leaf litter	-1.316667	36.8	1687.222412109375	Botanical garden zoo	2006-05-17	VX	E. Dolgin	E. Dolgin
21	EG4348	EG4349	DEL	Rotting fruit	40.77167	-111.87316	1352.564208984375	Agricultural land	2006-10-02	EG	M. Ailion	M. Ailion
22	EG4680	EG4946	REF	Rotting fruit	40.7073	-111.8675	1312.620849609375	Agricultural land	2007-10-04	EG	M. Ailion	W. Davis
23	EG4945	EG4946	REF	Rotting nut	40.72596	-111.82184	1416.055053710938	Agricultural land	2007-09-27	EG	M. Ailion	G. Hollopeter
24	JU1218	JU1242	REF	Rotting fruit	49.1269	1.9595	88.03592681884766	Rural garden	2007-10-14	JU	M.-A. Félix	M.-A. Félix
25	JU1242	JU1242	REF	Slug	49.1269	1.9595	88.03592681884766	Rural garden	2007-10-14	JU	M.-A. Félix	M.-A. Félix
26	JU1246	JU1246	DEL	Rotting fruit	49.12618	1.96152	89.81521606445312	Agricultural land	2007-10-14	JU	M.-A. Félix	M.-A. Félix
27	JU3133	JU1440	REF	Rotting fruit	48.7015	2.1725	64.53678894042969	Rural garden	2011-11-08	JU	M.-A. Félix	M.-A. Félix
28	JU1484	JU1491	REF	Rotting stem	46.63	1.06	95.57955932617188	Forest	2008-08-17	JU	M.-A. Félix	M.-A. Félix
29	JU1530	JU1530	REF	Rotting fruit	48.7015	2.1725	64.53678894042969	Rural garden	2008-09-09	JU	M.-A. Félix	M.-A. Félix
30	JU1543	JU1543	REF	Rotting fruit	48.7015	2.1725	64.53678894042969	Rural garden	2008-09-08	JU	M.-A. Félix	M.-A. Félix
31	JU1566	JU1568	REF	Rotting stem	48.8092	2.3862	41.65234756469727	Urban garden	2008-10-05	JU	M.-A. Félix	M.-A. Félix
32	JU1580	JU1580	DEL	Rotting fruit	48.7015	2.1725	64.53678894042969	Rural garden	2008-10-06	JU	M.-A. Félix	M.-A. Félix
33	JU1511	JU1581	REF	Rotting fruit	48.7015	2.1725	64.53678894042969	Rural garden	2008-09-09	JU	M.-A. Félix	M.-A. Félix
34	JU1586	JU1586	DEL	Rotting fruit	46.63	1.06	95.57955932617188	Rural garden	2008-11-03	JU	M.-A. Félix	M.-A. Félix
35	JU1792	JU1792	REF	Rotting stem	46.63278	1.064289	81.81644439697266	Forest	2009-09-27	JU	M.-A. Félix	M.-A. Félix
36	JU1793	JU1793	DEL	Rotting stem	49.12604	1.95114	64.65354919433594	Forest	2009-10-10	JU	M.-A. Félix	M.-A. Félix
37	JU2139	JU1793	DEL	Rotting nut	46.63278	1.064289	81.81644439697266	Forest	2011-10-23	JU	M.-A. Félix	M.-A. Félix
38	JU1808	JU1808	REF	Snail	48.81257	2.395372	33.6448860168457	Urban garden	2009-10-14	JU	M.-A. Félix	M.-A. Félix
39	JU1934	JU1934	DEL	Rotting stem	49.12604	1.95114	64.65354919433594	Forest	2009-10-25	JU	M.-A. Félix	M.-A. Félix
40	JU2141	JU2141	REF	Rotting nut	46.6293	1.0512	108.6377563476562	Agricultural land	2011-10-23	JU	M.-A. Félix	M.-A. Félix
41	JU2257	JU2257	REF	Compost	46.6	1.1	109.1673889160156	Urban garden	2013-08-15	JU	M.-A. Félix	M.-A. Félix
42	JU2566	JU2566	REF	Rotting stem	48.83886	2.44599	49.88446807861328	Botanical garden zoo	2013-10-02	JU	L. Frézal	M.-A. Félix
43	JU2572	JU2572	REF	Rotting stem	48.81257	2.395372	33.6448860168457	None	2013-10-01	JU	S. Marsh	None
44	JU2578	JU2578	DEL	Compost	48.87613	2.4315	116.3676528930664	Botanical garden zoo	2013-10-27	JU	M.-A. Félix	M.-A. Félix
45	JU2581	JU2581	REF	Fruit	46.6	1.1	109.1673889160156	Urban garden	2013-11-03	JU	M.-A. Félix	M.-A. Félix
46	JU2593	JU2593	DEL	Compost	48.822556	2.222334	80.14038848876953	None	2013-01-01	JU	L. Frézal	None
47	JU1924	JU2600	DEL	Rotting stem	49.12604	1.95114	64.65354919433594	Forest	2009-10-25	JU	M.-A. Félix	M.-A. Félix
48	JU2600	JU2600	DEL	Rotting fruit	49.1242	1.9496	53.49056625366211	None	2013-11-20	JU	M.-A. Félix	S. Marsh & M.-A. Félix
49	JU2800	JU2800	REF	Rotting fruit	48.79	2.331	44.95786666870117	None	2014-09-01	JU	M.-A. Félix	M. Casado
50	JU2811	JU2811	DEL	Rotting fruit	-33.8632	151.219453	4.906339645385742	Botanical garden zoo	2014-09-24	JU	S. Marsh	S. Marsh
51	JU2825	JU2825	REF	Rotting stem	48.8092	2.3862	41.65234756469727	None	2014-11-14	JU	R. Luallen	None
52	JU2828	JU2829	DEL	Rotting fruit	46.632	1.064	79.77227020263672	None	2010-10-03	JU	M.-A. Félix	M.-A. Félix
53	JU1026	JU310	REF	Rotting fruit	46.63	1.06	95.57955932617188	None	2006-10-15	JU	M.-A. Félix	M.-A. Félix
54	JU262	JU310	REF	Compost	46.63	1.06	95.57955932617188	Rural garden	2001-11-03	JU	M.-A. Félix	M.-A. Félix
55	JU438	JU310	REF	Compost	49.28	-0.32	15.89697360992432	Rural garden	2003-06-01	JU	A. Barrière	A. Barrière
56	MY2481	JU311	REF	Compost	54.346355	10.117737	26.38671875	Botanical garden zoo	2012-11-21	MY	C. Petersen	C. Petersen
57	JU3125	JU3125	REF	Rotting fruit	38.1127	13.3722	10.79262733459473	Botanical garden zoo	2016-04-20	JU	M.-A. Félix	M.-A. Félix
58	JU3127	JU3127	DEL	Rotting fruit	38.11196	13.37274	10.85000801086426	Botanical garden zoo	2016-04-20	JU	M.-A. Félix	M.-A. Félix
59	JU3132	JU3132	REF	Rotting fruit	48.7015	2.1725	64.53678894042969	Rural garden	2011-10-10	JU	M.-A. Félix	M.-A. Félix
60	JU3134	JU3134	DEL	Rotting fruit	48.7015	2.1725	64.53678894042969	Rural garden	2011-11-11	JU	M.-A. Félix	M.-A. Félix
61	JU3135	JU3135	REF	Rotting fruit	48.7015	2.1725	64.53678894042969	Rural garden	None	JU	M.-A. Félix	M.-A. Félix
62	JU3137	JU3137	REF	Rotting fruit	48.7015	2.1725	64.53678894042969	Rural garden	2014-10-20	JU	M.-A. Félix	M.-A. Félix
63	JU3131	JU323	REF	Rotting fruit	48.7015	2.1725	64.53678894042969	Rural garden	2008-10-23	JU	M.-A. Félix	M.-A. Félix
64	JU393	JU393	DEL	Compost	49.28	-0.32	15.89697360992432	Rural garden	2002-09-01	JU	A. Barrière	A. Barrière
65	JU394	JU394	REF	Compost	49.28	-0.32	15.89697360992432	Rural garden	2002-09-01	JU	A. Barrière	A. Barrière
66	JU397	JU397	REF	Compost	49.28	-0.32	15.89697360992432	Rural garden	2002-09-01	JU	A. Barrière	A. Barrière
67	JU406	JU406	REF	Compost	49.28	-0.32	15.89697360992432	Rural garden	2002-12-30	JU	A. Barrière	A. Barrière
68	JU642	JU642	REF	Compost	48.84	2.5	46.69456481933594	Urban garden	2004-12-14	JU	M.-A. Félix	J.-A. Lepesant
69	JU751	JU751	REF	Compost	48.84	2.5	46.69456481933594	Urban garden	2005-06-08	JU	M.-A. Félix	J.-A. Lepesant
70	JU395	JU792	REF	Compost	49.28	-0.32	15.89697360992432	Rural garden	2002-09-01	JU	A. Barrière	A. Barrière
71	MY10	MY10	DEL	Compost	51.96	7.53	74.2317886352539	Urban garden	2002-07-01	CGC	H. Schulenburg	H. Schulenburg
72	MY16	MY16	REF	Compost	51.93	7.57	60.92054748535156	Urban garden	2002-07-01	CGC	H. Schulenburg	H. Schulenburg
73	MY18	MY18	REF	Compost	51.96	7.53	74.2317886352539	Urban garden	2002-07-01	CGC	H. Schulenburg	H. Schulenburg
74	MY2143	MY2147	DEL	Compost	54.346355	10.117737	26.38671875	Botanical garden zoo	2012-09-17	MY	C. Petersen	C. Petersen
75	MY2212	MY2212	REF	Isopod	54.346355	10.117737	26.38671875	Botanical garden zoo	2012-09-26	MY	C. Petersen	C. Petersen
76	MY14	MY23	REF	Compost	51.96	7.53	74.2317886352539	Urban garden	2002-07-01	CGC	H. Schulenburg	H. Schulenburg
77	MY15	MY23	REF	Compost	51.93	7.57	60.92054748535156	Urban garden	2002-07-01	CGC	H. Schulenburg	H. Schulenburg
78	BRC20231	MY23	REF	Rotting flower	23.541517	120.908112	1550.65625	None	2014-06-15	BRC	None	Volans
79	MY2004	MY2453	REF	Compost	51.950777	7.536628	70.87430572509766	Rural garden	2012-06-20	MY	C. Petersen	C. Petersen
80	MY2014	MY2453	REF	Slug	51.950777	7.536628	70.87430572509766	Rural garden	2012-07-04	MY	C. Petersen	C. Petersen
81	MY2054	MY2453	REF	Isopod	51.950777	7.536628	70.87430572509766	Rural garden	2012-07-18	MY	C. Petersen	C. Petersen
82	MY864	MY2453	REF	Compost	51.950723	7.599099	64.68638610839844	Rural garden	2011-11-14	MY	C. Petersen	C. Petersen
83	JU3136	MY2453	REF	Rotting fruit	48.7015	2.1725	64.53678894042969	Rural garden	None	JU	M.-A. Félix	M.-A. Félix
84	MY2530	MY2530	REF	Compost	54.346355	10.117737	26.38671875	Botanical garden zoo	2012-12-05	MY	C. Petersen	C. Petersen
85	MY2344	MY2535	REF	Compost	51.950723	7.599099	64.68638610839844	Rural garden	2012-10-24	MY	C. Petersen	C. Petersen
86	MY2532	MY2535	REF	Compost	54.346355	10.117737	26.38671875	Botanical garden zoo	2012-12-05	MY	C. Petersen	C. Petersen
87	NIC508	MY2535	REF	Flower	40.86183	14.261756	43.64314651489258	Botanical garden zoo	2013-11-14	NIC	C. Braendle	C. Braendle
88	NIC512	MY2535	REF	Fruit	40.8625	14.2623855	40.05019378662109	Botanical garden zoo	2013-11-14	NIC	C. Braendle	C. Braendle
89	MY2142	MY2573	REF	Isopod	51.950723	7.599099	64.68638610839844	Rural garden	2012-09-17	MY	C. Petersen	C. Petersen
90	MY2144	MY2573	REF	Compost	51.950723	7.599099	64.68638610839844	Rural garden	2012-09-17	MY	C. Petersen	C. Petersen
91	MY2208	MY2573	REF	Isopod	54.346355	10.117737	26.38671875	Botanical garden zoo	2012-09-26	MY	C. Petersen	C. Petersen
92	MY559	MY2573	REF	Slug	51.950723	7.599099	64.68638610839844	Rural garden	2011-09-09	MY	C. Petersen	C. Petersen
93	MY2585	MY2585	REF	Compost	54.346355	10.117737	26.38671875	Botanical garden zoo	2012-12-10	MY	C. Petersen	C. Petersen
94	MY2623	MY2585	REF	Slug	54.3491	10.11505	25.30342864990234	Botanical garden zoo	2013-08-09	MY	C. Petersen	C. Petersen
95	MY2685	MY2693	DEL	Isopod	54.3491	10.11505	25.30342864990234	Botanical garden zoo	2013-08-19	MY	M . Barg	M. Barg
96	MY2693	MY2693	DEL	Slug	54.3491	10.11505	25.30342864990234	Botanical garden zoo	2013-08-15	MY	R. Hermann	R. Hermann
97	MY2635	MY2713	DEL	Isopod	54.3491	10.11505	25.30342864990234	Botanical garden zoo	2013-08-23	MY	R. Hermann	R. Hermann
98	MY803	MY2713	DEL	Compost	54.346355	10.117737	26.38671875	Botanical garden zoo	2011-11-03	MY	C. Petersen	C. Petersen
99	MY2109	MY2741	REF	Compost	54.346355	10.117737	26.38671875	Botanical garden zoo	2012-08-15	MY	C. Petersen	C. Petersen
100	MY2692	MY2741	REF	Isopod	54.3491	10.11505	25.30342864990234	Botanical garden zoo	2013-08-16	MY	R. Hermann	R. Hermann
101	MY2741	MY2741	REF	Slug	54.3491	10.11505	25.30342864990234	Botanical garden zoo	2014-09-01	MY	C. Petersen	C. Petersen
102	MY518	MY518	REF	Compost	51.964154	7.611719	60.35785675048828	Botanical garden zoo	2011-07-08	MY	C. Petersen	C. Petersen
103	MY679	MY679	REF	Compost	54.346355	10.117737	26.38671875	Botanical garden zoo	2011-09-27	MY	C. Petersen	C. Petersen
104	MY772	MY772	REF	Compost	54.346355	10.117737	26.38671875	Botanical garden zoo	2011-09-27	MY	C. Petersen	C. Petersen
105	MY2099	MY795	REF	Isopod	54.346355	10.117737	26.38671875	Botanical garden zoo	2012-08-15	MY	C. Petersen	C. Petersen
106	MY538	MY795	REF	Slug	54.346355	10.117737	26.38671875	Rural garden	2011-08-25	MY	C. Petersen	C. Petersen
107	MY795	MY795	REF	Compost	54.346355	10.117737	26.38671875	Botanical garden zoo	2011-10-26	MY	C. Petersen	C. Petersen
108	MY2042	MY920	REF	Compost	54.346355	10.117737	26.38671875	Botanical garden zoo	2012-07-18	MY	C. Petersen	C. Petersen
109	MY2138	MY920	REF	Slug	54.346355	10.117737	26.38671875	Botanical garden zoo	2012-09-17	MY	C. Petersen	C. Petersen
110	MY2373	MY920	REF	Isopod	54.346355	10.117737	26.38671875	Botanical garden zoo	2012-10-24	MY	C. Petersen	C. Petersen
111	NIC1	NIC1	DEL	Rotting fruit	43.279	5.3543	13.21083354949951	None	2008-09-14	NIC	C. Braendle	C. Braendle
112	NIC1107	NIC1107	REF	Fruit	43.716278	7.266935	41.40293884277344	Botanical garden zoo	2014-11-25	NIC	C. Braendle	A. Vielle & P. Vigne
113	NIC2	NIC2	DEL	Rotting plant	43.279	5.3543	13.21083354949951	Urban garden	2008-09-14	NIC	C. Braendle	C. Braendle
114	NIC207	NIC207	DEL	Rotting fruit	43.720505	7.24045	197.8188934326172	Rural garden	2011-09-21	NIC	C. Braendle	C. Braendle
115	NIC231	NIC231	REF	Rotting fruit	43.720505	7.24045	197.8188934326172	Rural garden	2011-11-14	NIC	C. Braendle	C. Braendle
116	NIC255	NIC255	DEL	Rotting fruit	43.714834	7.266779	58.40654373168945	Urban garden	2012-11-18	NIC	C. Braendle	C. Braendle
117	NIC277	NIC277	REF	Rotting fruit	43.716441	7.266138	42.70021057128906	Urban garden	2012-12-15	NIC	C. Braendle	C. Braendle
118	NIC3	NIC3	REF	Fruit	43.3636	5.3215	54.98070526123047	None	2008-09-28	NIC	C. Braendle	C. Braendle
119	NIC501	NIC501	REF	Fruit	48.77302	2.2675	106.1174545288086	Botanical garden zoo	2013-09-14	NIC	C. Braendle	C. Braendle
120	NIC511	NIC511	DEL	Fruit	40.8625	14.2623855	40.05019378662109	Botanical garden zoo	2013-11-14	NIC	C. Braendle	C. Braendle
121	MY2022	RC301	REF	Isopod	54.346355	10.117737	26.38671875	Botanical garden zoo	2012-07-04	MY	C. Petersen	C. Petersen
122	MY2024	RC301	REF	Slug	54.346355	10.117737	26.38671875	Botanical garden zoo	2012-07-04	MY	C. Petersen	C. Petersen
123	MY2078	RC301	REF	Compost	54.346355	10.117737	26.38671875	Botanical garden zoo	2012-08-01	MY	C. Petersen	C. Petersen
124	WN2002	WN2002	REF	Compost	51.975285	5.694834	27.70313453674316	Rural garden	2007-11-20	WN	J. Riksen	J. Riksen
125	WN2033	WN2033	REF	Stem	51.975	5.694	26.52945137023926	Rural garden	2014-11-05	WN	J. Riksen	J. Riksen
126	WN2050	WN2050	DEL	Plant	51.975	5.717	20.09528923034668	Botanical garden zoo	2014-11-11	WN	J. Riksen	J. Riksen
