## Supplemental Table 3 for "Selection and gene flow shape niche-associated copy-number variation of pheromone receptor genes"

Class	ID	Sequences	Description	Source
Oligonucleotide	oECA1429	GTAACCGCTGTCATCTGTGC	srg-37 genotyping external/forward primer	IDT
Oligonucleotide	oECA1430	CCTGATGCATATTTCTTGATCTG	srg-37 genotyping reverse primer	IDT
Oligonucleotide	oECA1435	TGGATTCCTTGCTCCAAATC	srg-37 genotyping internal/forward primer	IDT
Oligonucleotide	oECA1460	CTTTGAGAATATGACACGCCC	srg-36 genotyping external/forward primer	IDT
Oligonucleotide	oECA1461	CTCGACACGCTGTGTTTCTA	srg-36 genotyping external/reverse primer	IDT
Oligonucleotide	oECA1462	CAACGCTGTCCGTGATAACT	srg-36 genotyping internal/forward primer	IDT
Oligonucleotide	oECA1463	CTCGACACGCTGTGTTTCTA	srg-36 genotyping internal/reverse primer	IDT
crRNA	crECA76	TAAAGCTGTTTAGATAGGTA	srg-37 exon 2 targeting crRNA	IDT
crRNA	crECA77	CGAACGTTTACCCTTTCTCA	srg-37 exon 5 targeting crRNA	IDT
crRNA	crECA82	GCCAGCGTCATACCAACAGG	srg-36 5’ targeting crRNA	IDT
crRNA	crECA83	TAACGCGAATAGAGGATCGG	srg-36 3’ targeting crRNA	IDT
